# Cross-platform DNA motif discovery and benchmarking to explore binding specificities of poorly studied human transcription factors

**DOI:** 10.1101/2024.11.11.619379

**Authors:** Ilya E. Vorontsov, Ivan Kozin, Sergey Abramov, Alexandr Boytsov, Arttu Jolma, Mihai Albu, Giovanna Ambrosini, Katerina Faltejskova, Antoni J. Gralak, Nikita Gryzunov, Sachi Inukai, Semyon Kolmykov, Pavel Kravchenko, Judith F. Kribelbauer-Swietek, Kaitlin U. Laverty, Vladimir Nozdrin, Zain M. Patel, Dmitry Penzar, Marie-Luise Plescher, Sara E. Pour, Rozita Razavi, Ally W.H. Yang, Ivan Yevshin, Arsenii Zinkevich, Matthew T. Weirauch, Philipp Bucher, Bart Deplancke, Oriol Fornes, Jan Grau, Ivo Grosse, Fedor A. Kolpakov, The Codebook/GRECO-BIT Consortium, Vsevolod J. Makeev, Timothy R. Hughes, Ivan V. Kulakovskiy

## Abstract

A DNA sequence pattern, or “motif”, is an essential representation of DNA-binding specificity of a transcription factor (TF). Any particular motif model has potential flaws due to shortcomings of the underlying experimental data and computational motif discovery algorithm. As a part of the Codebook/GRECO-BIT initiative, here we evaluated at large scale the cross-platform recognition performance of positional weight matrices (PWMs), which remain popular motif models in many practical applications. We applied ten different DNA motif discovery tools to generate PWMs from the “Codebook” data comprised of 4,237 experiments from five different platforms profiling the DNA-binding specificity of 394 human proteins, focusing on understudied transcription factors of different structural families. For many of the proteins, there was no prior knowledge of a genuine motif. By benchmarking-supported human curation, we constructed an approved subset of experiments comprising about 30% of all experiments and 50% of tested TFs which displayed consistent motifs across platforms and replicates. We present the Codebook Motif Explorer (https://mex.autosome.org), a detailed online catalog of DNA motifs, including the top-ranked PWMs, and the underlying source and benchmarking data. We demonstrate that in the case of high-quality experimental data, most of the popular motif discovery tools detect valid motifs and generate PWMs, which perform well both on genomic and synthetic data. Yet, for each of the algorithms, there were problematic combinations of proteins and platforms, and the basic motif properties such as nucleotide composition and information content offered little help in detecting such pitfalls. By combining multiple PMWs in decision trees, we demonstrate how our setup can be readily adapted to train and test binding specificity models more complex than PWMs. Overall, our study provides a rich motif catalog as a solid baseline for advanced models and highlights the power of the multi-platform multi-tool approach for reliable mapping of DNA binding specificities.

Graphical Abstract
