## Supplementary Table ST2 for "Cross-platform DNA motif discovery and benchmarking to explore binding specificities of poorly studied human transcription factors"

### Sheet: README
	Column	Comment
1	TF_name	The gene name of a transcription factor (TF)
2	ROC_delta ChIP-Seq to GHT-SELEX	The delta between ROC AUC of the Archipelago (trained on ChIP-Seq data) prediction on the GHT-SELEX data and ROC AUC of the best ChIP-Seq PWM prediction on the GHT-SELEX data
3	PR_delta ChIP-Seq to GHT-SELEX	The delta between PR AUC of the Archipelago (trained on ChIP-Seq data) prediction on the GHT-SELEX data and PR AUC of the best ChIP-Seq PWM prediction on the GHT-SELEX data
4	Seq_count_positives in ChIP-Seq	The number of positive examples of renomic regions in the ChIP-Seq dataset for a TF
5	PWM_count in ChIP-Seq	The number of PWMs in the ChIP-Seq dataset for a TF
6	ROC_AUC best ChIP-Seq PWM, GHT-SELEX	ROC AUC of the Archipelago (trained on ChIP-Seq data) prediction on the GHT-SELEX data
7	ROC_AUC Archipelago, ChIP-Seq to GHT-SELEX	ROC AUC of the best ChIP-Seq PWM prediction on the GHT-SELEX data
8	PR_AUC best ChIP-Seq PWM, GHT-SELEX	ROC AUC of the Archipelago (trained on ChIP-Seq data) prediction on the GHT-SELEX data
9	PR_AUC Archipelago, ChIP-Seq to GHT-SELEX	ROC AUC of the best ChIP-Seq PWM prediction on the GHT-SELEX data
10	Average gain, ChIP-Seq to GHT-SELEX	The mean of #2 and #3
11	ROC_delta GHT-SELEX to ChIP-Seq	The delta between ROC AUC of the Archipelago (trained on GHT-SELEX data) prediction on the ChIP-Seq data and ROC AUC of the best GHT-SELEX PWM prediction on the ChIP-Seq data
12	PR_delta GHT-SELEX to ChIP-Seq	The delta between PR AUC of the Archipelago (trained on GHT-SELEX data) prediction on the ChIP-Seq data and PR AUC of the best GHT-SELEX PWM prediction on the ChIP-Seq data
13	Seq_count_positives in GHT-SELEX	The number of positive examples of renomic regions in the GHT-SELEX dataset for a TF
14	PWM count in in GHT-SELEX	The number of PWMs in the GHT-SELEX dataset for a TF
15	ROC_AUC best GHT-SELEX PWM, ChIP-Seq	ROC AUC of the Archipelago (trained on GHT-SELEX data) prediction on the ChIP-Seq data
16	ROC_AUC Archipelago, GHT-SELEX to ChIP-Seq	ROC AUC of the best GHT-SELEX PWM prediction on the ChIP-Seq data
17	PR_AUC best GHT-SELEX PWM, ChIP-Seq	ROC AUC of the Archipelago (trained on GHT-SELEX data) prediction on the ChIP-Seq data
18	PR_AUC Archipelago, GHT-SELEX to ChIP-Seq	ROC AUC of the best GHT-SELEX PWM prediction on the ChIP-Seq data
19	Average gain, GHT-SELEX to ChIP-Seq	Mean of #11 and #12
20	Min_seq_count_positives	Min of #4 and #13
21	Min_PWM_count	Min of #5 and #14

### Sheet: Archipelago Evaluation
TF_name	ROC_delta ChIP-Seq to GHT-SELEX	PR_delta ChIP-Seq to GHT-SELEX	Seq_count_positives in ChIP-Seq	PWM_count in ChIP-Seq	ROC_AUC best ChIP-Seq PWM, GHT-SELEX	ROC_AUC Archipelago, ChIP-Seq to GHT-SELEX	PR_AUC best ChIP-Seq PWM, GHT-SELEX	PR_AUC Archipelago, ChIP-Seq to GHT-SELEX	Average gain, ChIP-Seq to GHT-SELEX	ROC_delta GHT-SELEX to ChIP-Seq	PR_delta GHT-SELEX to ChIP-Seq	Seq_count_positives in GHT-SELEX	PWM count in in GHT-SELEX	ROC_AUC best GHT-SELEX PWM, ChIP-Seq	ROC_AUC Archipelago, GHT-SELEX to ChIP-Seq	PR_AUC best GHT-SELEX PWM, ChIP-Seq	PR_AUC Archipelago, GHT-SELEX to ChIP-Seq	Average gain, GHT-SELEX to ChIP-Seq	Min_seq_count_positives	Min_PWM_count
BATF2	0.0783559	0.0232286	12258	21	0.677703	0.766181	0.043003	0.0589189	0.0507923	0.0242614	0.0136664	775	20	0.636665	0.672603	0.0220438	0.0260655	0.0189639	775	20
CAMTA1	0.0336432	-0.0113737	878	20	0.788879	0.833224	0.140559	0.12869	0.0111348	0.0138059	0.057171	2257	48	0.811743	0.823596	0.0623204	0.0771001	0.0354884	878	20
CGGBP1	0.00073517	0.153044	6323	20	0.89829	0.900875	0.327657	0.542992	0.0768898	-0.122678	-0.0161691	1147	35	0.913722	0.822166	0.213184	0.242124	-0.0694235	1147	20
CREB3L3	0.0118312	-0.0263199	398	20	0.805795	0.822232	0.34981	0.304361	-0.0072444	0.00684512	0.0113209	1592	25	0.694382	0.700309	0.0882655	0.114238	0.00908301	398	20
CTCF	0.00584358	0.0363092	51547	40	0.961641	0.966435	0.630289	0.673753	0.0210764	-0.0070625	0.0193106	11114	26	0.856801	0.856856	0.273989	0.298944	0.00612407	11114	26
CXXC4	0.0461514	3.6352e-05	10530	28	0.773749	0.831362	0.0432282	0.0426701	0.0230939	-0.003869	0.0775755	3232	30	0.828994	0.842259	0.0296559	0.0744465	0.0368532	3232	28
DMTF1	0.0196158	0.0752391	14047	26	0.94736	0.96762	0.445969	0.54859	0.0474274	-0.0239408	0.0237054	2737	33	0.814015	0.808213	0.117974	0.131765	-0.0001177	2737	26
DNTTIP1	0.06092	0.326067	5841	24	0.869588	0.926519	0.0060536	0.277542	0.193493	0.073304	-0.0281972	2476	20	0.471816	0.561779	0.0261418	0.0336333	0.0225534	2476	20
ELF3	0.00924725	0.0474042	37515	21	0.954794	0.965191	0.226352	0.28209	0.0283257	0.0107891	0.0491998	18174	25	0.868458	0.879904	0.0935871	0.133305	0.0299945	18174	21
FAM200B	0.0343984	0.0435272	957	23	0.873774	0.91388	0.102267	0.160367	0.0389628	-0.002547	0.03078	887	20	0.887739	0.884547	0.0728661	0.101026	0.0141165	887	20
FBXL19	0.0591328	0.0778613	5258	28	0.851033	0.93745	0.121446	0.22879	0.0684971	0.0177575	0.0499569	6182	20	0.91394	0.940686	0.140225	0.24397	0.0338572	5258	20
FIZ1	0.0103381	0.135935	13180	21	0.967458	0.978704	0.642076	0.846223	0.0731367	0.00105455	-0.0094674	1096	24	0.851331	0.840577	0.208334	0.211475	-0.0042064	1096	21
FLI1	0.0560736	0.257686	22632	28	0.922937	0.979022	0.277656	0.534277	0.15688	0.0164834	0.0355063	16616	29	0.838925	0.859698	0.167851	0.210023	0.0259948	16616	28
FOSL2	0.0110207	0.0812057	30492	25	0.899682	0.914265	0.486344	0.595919	0.0461132	-0.0447228	0.0609618	4532	20	0.851747	0.807683	0.0828328	0.15836	0.00811947	4532	20
GABPA	0.0360309	0.146222	8076	23	0.839501	0.880257	0.18884	0.405737	0.0911264	0.0627146	0.0657457	8634	24	0.721717	0.78021	0.0500181	0.0821239	0.0642301	8076	23
GCM1	0.0115029	-0.0182167	27700	21	0.870459	0.885722	0.108143	0.0837463	-0.0033569	-0.0066485	0.0393557	5735	31	0.869465	0.862824	0.0540968	0.0770336	0.0163536	5735	21
GLI4	0.0287137	0.0717382	435	20	0.810744	0.85551	0.553758	0.653388	0.0502259	-0.007794	0.0385304	293	20	0.710267	0.695768	0.227897	0.247237	0.0153682	293	20
JRK	0.00856576	0.0114769	3901	28	0.838083	0.845946	0.59804	0.60288	0.0100213	-0.0204652	0.00177935	1833	41	0.736581	0.709746	0.137231	0.13674	-0.0093429	1833	28
KDM2A	0.0189426	0.0683843	10147	43	0.943879	0.967323	0.361717	0.483389	0.0436635	0.0329111	0.141211	20339	20	0.843559	0.882549	0.0831555	0.243434	0.0870613	10147	20
LEF1	0.0115483	0.0155322	12304	26	0.977181	0.989544	0.69317	0.718881	0.0135403	0.0140227	0.00730123	5752	34	0.690261	0.705626	0.0492817	0.0543419	0.0106619	5752	26
LEUTX	-0.0068415	0.0097479	2706	34	0.938117	0.931713	0.113135	0.137152	0.00145323	-0.0514926	-0.0170195	7223	34	0.764581	0.70533	0.0429557	0.0360798	-0.0342561	2706	34
MAX	0.126942	0.080319	9289	34	0.773779	0.925841	0.0323485	0.0763486	0.10363	-0.0019329	0.038285	12534	32	0.769074	0.773803	0.0244457	0.0368813	0.0181761	9289	32
MGA	0.322395	0.164401	8313	20	0.529956	0.857033	0.0111841	0.0834236	0.243398	-0.0011365	0.0197982	2556	22	0.590339	0.592577	0.0455261	0.0514805	0.00933083	2556	20
MKX	0.093207	0.0433893	17962	30	0.652313	0.752768	0.0217842	0.036467	0.0682981	0.017684	0.0072662	1983	24	0.566252	0.58617	0.0130041	0.0143516	0.0124751	1983	24
MSANTD1	0.0193228	0.162768	44457	23	0.930766	0.94932	0.356287	0.588307	0.0910452	-0.101852	-0.025733	1313	38	0.818876	0.746664	0.0648855	0.0688192	-0.0637926	1313	23
MYF6	0.0311705	0.0973093	33204	23	0.874258	0.907359	0.0449432	0.125011	0.0642399	-0.0357576	0.0214313	7995	35	0.801577	0.771888	0.0425238	0.0495568	-0.0071631	7995	23
MYPOP	-0.0837884	0.0274788	13825	24	0.934289	0.858122	0.0680973	0.0886525	-0.0281548	-0.0074709	0.0319082	3104	47	0.769275	0.775635	0.0262979	0.036763	0.0122187	3104	24
NACC2	0.0380201	0.17807	5757	33	0.939842	0.972272	0.499235	0.727783	0.108045	0.0184532	0.113315	4038	28	0.787106	0.80967	0.212287	0.348583	0.0658843	4038	28
NFKB1	0.00434163	0.12994	16856	24	0.984215	0.988863	0.393466	0.549008	0.0671406	-0.0630911	-0.026745	8969	27	0.89497	0.841959	0.294799	0.275752	-0.0449181	8969	24
NR1H4	0.0730891	0.0314158	1189	29	0.535037	0.626378	0.0997612	0.103697	0.0522524	0.0609421	0.0314896	701	20	0.497389	0.594918	0.0118018	0.0218553	0.0462158	701	20
PAX7	0.00411377	-0.0210834	26424	23	0.52913	0.543634	0.0143494	0.0113374	-0.0084848	-0.0524923	-0.0117655	3945	26	0.580452	0.547234	0.0161042	0.0145728	-0.0321289	3945	23
PRDM10	0.0156851	0.108692	23536	22	0.945312	0.962391	0.585107	0.738723	0.0621887	-0.0993392	-0.0267785	794	20	0.718005	0.655242	0.0532114	0.0555578	-0.0630588	794	20
PRDM13	0.0449393	0.0646597	23597	24	0.841786	0.894291	0.0463047	0.0920024	0.0547995	-0.0177176	0.00329838	6143	55	0.808686	0.79613	0.0493376	0.0495752	-0.0072096	6143	24
PRDM5	0.0601643	0.035976	38555	25	0.756503	0.821048	0.0567107	0.0728973	0.0480701	0.0122575	0.080399	3708	28	0.785234	0.802359	0.0535164	0.0880997	0.0463282	3708	25
RFX5	0.0521736	0.021281	18486	21	0.604539	0.658102	0.332387	0.332265	0.0367273	-0.0651835	-0.0070779	774	20	0.740684	0.718679	0.109039	0.0958527	-0.0361307	774	20
RLF	0.0145957	0.00794171	7634	23	0.697107	0.711364	0.0312114	0.0341179	0.0112687	0.0207083	0.0299924	1024	39	0.80416	0.839636	0.0379603	0.0699058	0.0253504	1024	23
RORB	0.00793104	0.0414852	448	20	0.872894	0.886204	0.162893	0.216806	0.0247081	0.0102779	0.00056782	3354	32	0.624596	0.638492	0.0597285	0.0539428	0.00542284	448	20
SALL3	-0.0005693	-0.0125311	1833	30	0.80208	0.835175	0.0285581	0.0486132	-0.0065502	0.0408989	0.0130868	5315	102	0.66923	0.712007	0.0311811	0.0367947	0.0269928	1833	30
SLC2A4RG	0.0123469	0.00603469	3836	32	0.873604	0.890321	0.115663	0.129529	0.00919081	-0.0988426	-0.061571	768	36	0.90038	0.838014	0.116025	0.100291	-0.0802068	768	32
SOX15	0.0730637	0.0793921	10689	24	0.790642	0.865749	0.0379384	0.0878191	0.0762279	-0.0338761	0.060194	3394	47	0.672309	0.649111	0.00931631	0.0181913	0.013159	3394	24
SOX2	0.0292714	0.0585773	35190	25	0.772978	0.8029	0.06065	0.10643	0.0439244	-0.0217394	-0.0080495	5603	68	0.740317	0.733118	0.0279324	0.0275932	-0.0148944	5603	25
SP100	0.0767558	0.0600074	10164	28	0.666433	0.747255	0.0261205	0.0542954	0.0683816	0.0650282	0.0595622	672	20	0.68025	0.784867	0.0112236	0.0334007	0.0622952	672	20
SP140	0.0612242	-0.0056679	874	20	0.733158	0.792914	0.0491075	0.044555	0.0277781	0.036409	0.0185001	2603	20	0.654798	0.699062	0.017404	0.0236671	0.0274545	874	20
SP140L	0.0327203	0.0466516	40773	23	0.844169	0.870169	0.064026	0.0994604	0.039686	0.029433	-0.0044205	4031	38	0.796344	0.817607	0.0433952	0.0465189	0.0125063	4031	23
SRY	0.023485	0.0320673	3678	26	0.695771	0.720423	0.0198873	0.0308393	0.0277761	-0.0214822	0.0508555	1852	23	0.65912	0.649495	0.00943123	0.0164696	0.0146867	1852	23
TERF1	0.136757	0.0213379	664	31	0.835043	0.977139	0.703672	0.735664	0.0790474	-0.0366517	0.0170828	695	31	0.704783	0.678186	0.168714	0.17416	-0.0097845	664	31
TET3	0.0323806	0.0235806	7283	26	0.787477	0.834044	0.0360836	0.0533109	0.0279806	0.0150202	0.0292088	2783	27	0.820279	0.84892	0.0908443	0.142932	0.0221145	2783	26
TIGD3	0.00502728	0.0799172	70744	22	0.959408	0.9644	0.340287	0.449511	0.0424723	-0.0462994	-0.018698	2672	25	0.736174	0.69947	0.0736004	0.0776551	-0.0324987	2672	22
TIGD4	0.00256243	0.120194	22249	29	0.638413	0.645999	0.137539	0.300725	0.0613783	-0.101745	-0.0436006	779	46	0.703253	0.594303	0.051732	0.0357965	-0.0726726	779	29
TPRX1	0.0144725	0.00039248	91794	30	0.824028	0.841251	0.113792	0.121157	0.00743249	0.0598354	0.102888	7887	32	0.752303	0.802157	0.0264667	0.0529904	0.0813617	7887	30
TTF1	0.0219071	0.0750335	15891	21	0.811262	0.832213	0.0896605	0.16574	0.0484703	-0.0319705	0.0182542	914	22	0.772217	0.776022	0.0473342	0.0630009	-0.0068581	914	21
USF3	0.00408258	0.0738801	2814	28	0.985485	0.989596	0.536557	0.651843	0.0389813	-0.0340428	0.0159479	8754	28	0.836779	0.811694	0.117523	0.134905	-0.0090474	2814	28
VDR	-0.0423318	0.0532331	3113	23	0.734416	0.709455	0.240735	0.337367	0.00545068	0.0215035	0.0112061	4617	34	0.563705	0.585219	0.0375392	0.0435334	0.0163548	3113	23
YY1	0.00884436	0.0726741	20802	55	0.915883	0.925268	0.225405	0.311798	0.0407592	-0.0037822	0.0107452	8195	33	0.726307	0.730088	0.0933948	0.0992827	0.00348151	8195	33
ZBED2	0.00511437	-0.0055703	3564	29	0.929593	0.935886	0.273662	0.272117	-0.000228	0.00474033	0.0242137	1608	38	0.834558	0.83609	0.0847339	0.10554	0.014477	1608	29
ZBED5	-0.0064668	-0.0451802	21703	42	0.836258	0.830362	0.145244	0.083242	-0.0258235	-0.113506	-0.0224437	1535	40	0.793671	0.725566	0.0563882	0.0631138	-0.067975	1535	40
ZBED9	-0.0011019	0.00042945	24442	21	0.532773	0.553215	0.0135353	0.0140811	-0.0003362	-0.0151841	0.00632977	7744	20	0.712249	0.699507	0.0250681	0.0271099	-0.0044272	7744	20
ZBTB40	0.0213364	0.0152567	29979	24	0.945771	0.969735	0.857055	0.873284	0.0182965	0.0122611	0.0380945	3143	28	0.753872	0.786555	0.271367	0.323237	0.0251778	3143	24
ZBTB41	0.0029149	-0.0221114	25054	40	0.80672	0.808927	0.107728	0.0731573	-0.0095983	0.02366	0.0859832	1343	20	0.765788	0.804166	0.0463542	0.106798	0.0548216	1343	20
ZBTB47	0.0303611	0.0171922	8042	40	0.95374	0.983915	0.821158	0.842029	0.0237767	-0.011245	-0.0046504	4136	41	0.875372	0.869664	0.493787	0.490003	-0.0079477	4136	40
ZBTB8A	0.0123198	0.0461063	18230	38	0.747171	0.763939	0.0153101	0.0288955	0.029213	-0.0625143	-0.0120336	1272	25	0.754735	0.745504	0.0306875	0.0403027	-0.0372739	1272	25
ZBTB8B	0.132915	0.0904273	7084	20	0.662677	0.821413	0.0289369	0.0963781	0.111671	-0.0263543	-0.0215468	224	20	0.74489	0.749923	0.0404567	0.0394928	-0.0239505	224	20
ZFAT	-0.0062408	0.0489944	12101	38	0.839608	0.838225	0.371959	0.412798	0.0213768	-0.104231	-0.0054098	326	20	0.792073	0.727074	0.0852602	0.100176	-0.0548206	326	20
ZFP3	0.115135	0.104151	610	20	0.687181	0.803441	0.306099	0.38907	0.109643	0.12533	0.0459658	115	34	0.791068	0.912287	0.613854	0.672188	0.0856477	115	20
ZFTA	0.00802808	-0.0035443	29213	22	0.907413	0.916622	0.222944	0.217249	0.00224189	-0.054842	-0.0721879	2326	39	0.932325	0.899158	0.32017	0.339872	-0.0635149	2326	22
ZIM3	0.00740798	0.0927942	10537	20	0.976529	0.984207	0.506922	0.629562	0.0501011	-0.0026363	0.0183889	6791	20	0.961419	0.959909	0.47554	0.502644	0.00787634	6791	20
ZNF107	0.00781491	-0.0032758	19572	25	0.650183	0.657729	0.15641	0.143652	0.00226953	0.115459	0.17049	2324	40	0.633986	0.760076	0.0660139	0.184437	0.142974	2324	25
ZNF131	0.0623514	0.0433137	6944	23	0.755324	0.822706	0.0369018	0.0683907	0.0528326	-0.059192	0.0234117	1419	43	0.885247	0.86012	0.0864728	0.157452	-0.0178902	1419	23
ZNF134	0.0145612	0.0374344	2092	20	0.94573	0.960869	0.755971	0.808408	0.0259978	-0.0283732	0.00472977	2715	20	0.896296	0.866116	0.458434	0.476989	-0.0118217	2092	20
ZNF142	-0.0311283	-0.0858352	6105	32	0.890535	0.858528	0.200582	0.0834758	-0.0584817	-0.0232921	-0.0074619	336	20	0.758402	0.720482	0.050665	0.0575061	-0.015377	336	20
ZNF18	0.0177747	-0.010146	3613	20	0.932143	0.954941	0.283325	0.275489	0.00381436	0.00165002	0.0675021	4663	20	0.872931	0.878568	0.0903434	0.15034	0.034576	3613	20
ZNF20	0.00222431	0.0224522	1545	31	0.925976	0.926122	0.571993	0.598924	0.0123383	-0.0184976	0.0239808	1274	20	0.793146	0.784756	0.321168	0.336299	0.00274157	1274	20
ZNF215	0.0878363	0.0517985	1722	24	0.698254	0.791883	0.0338776	0.0661528	0.0698174	0.0331099	-0.0086688	1057	20	0.705318	0.761489	0.040371	0.0417163	0.0122206	1057	20
ZNF226	0.122424	0.166771	335	26	0.757407	0.879985	0.184302	0.350496	0.144597	0.00913627	0.0112697	4429	22	0.755906	0.760867	0.302121	0.304027	0.010203	335	22
ZNF233	0.0107066	0.0999865	222	20	0.941312	0.958168	0.128189	0.263271	0.0553465	-0.0851034	0.0977445	2169	26	0.678026	0.583277	0.029178	0.0464395	0.00632057	222	20
ZNF234	0.0869624	0.182804	486	23	0.459085	0.562034	0.0337078	0.218345	0.134883	-0.0257518	0.169202	704	20	0.669853	0.65679	0.00908303	0.140559	0.071725	486	20
ZNF250	0.00862474	0.102612	469	20	0.944251	0.952261	0.605777	0.793745	0.0556186	0.0297769	0.133768	1275	20	0.929567	0.958715	0.516006	0.689789	0.0817724	469	20
ZNF251	0.00838244	0.0511364	10263	25	0.891485	0.900219	0.549767	0.593504	0.0297594	0.016595	0.0506706	6019	23	0.871546	0.88678	0.372015	0.435931	0.0336328	6019	23
ZNF260	0.0291734	0.0438307	2171	20	0.898003	0.930791	0.650786	0.705024	0.036502	0.00948154	-0.0510293	346	20	0.895564	0.903494	0.40286	0.38032	-0.0207739	346	20
ZNF264	0.0165679	0.0420005	1086	20	0.622875	0.644186	0.233762	0.258151	0.0292842	0.0705655	0.0614142	177	18	0.62511	0.704444	0.147383	0.222506	0.0659899	177	18
ZNF286B	0.0260995	0.0981817	155	20	0.940787	0.9677	0.452612	0.576017	0.0621406	-0.0031259	0.00430749	3160	20	0.981628	0.977846	0.729021	0.733896	0.00059079	155	20
ZNF292	0.108142	0.0435568	545	29	0.548682	0.669256	0.012619	0.0268362	0.0758493	0.022075	0.0114027	4097	52	0.59002	0.63159	0.013808	0.0162173	0.0167388	545	29
ZNF322	0.00472581	0.0480657	1093	20	0.642661	0.657032	0.10937	0.184545	0.0263957	0.174291	0.163677	876	20	0.607341	0.789124	0.0194385	0.160375	0.168984	876	20
ZNF335	0.0371052	0.020666	15032	22	0.731233	0.780439	0.169789	0.171631	0.0288856	-0.0110264	-0.0247538	12096	47	0.819137	0.808848	0.115445	0.101511	-0.0178901	12096	22
ZNF347	0.0576194	0.140195	21432	31	0.850248	0.916002	0.288657	0.475691	0.0989072	0.0415688	0.0504981	3762	28	0.697082	0.737561	0.0894821	0.118818	0.0460334	3762	28
ZNF35	0.242803	0.0782996	22227	20	0.620607	0.871036	0.0879841	0.168833	0.160551	-0.0275506	-0.0090397	1705	34	0.576537	0.568856	0.015178	0.0140949	-0.0182951	1705	20
ZNF362	0.0123179	0.0202666	80770	37	0.926713	0.938346	0.118227	0.138366	0.0162923	0.0372117	0.127631	478	58	0.927946	0.967888	0.129413	0.277159	0.0824211	478	37
ZNF367	0.0108869	0.0329205	42712	20	0.926187	0.936477	0.100938	0.132025	0.0219037	0.00643933	0.0259454	31393	23	0.89106	0.898337	0.131836	0.151003	0.0161923	31393	20
ZNF384	0.0313276	0.0241492	105319	20	0.858711	0.889231	0.0408551	0.048032	0.0277384	-0.0001224	0.0173696	6652	24	0.938274	0.939729	0.0805973	0.0843251	0.0086236	6652	20
ZNF395	0.00072878	0.0568723	1357	23	0.970884	0.97407	0.356792	0.441001	0.0288005	0.0079822	0.0166788	9400	35	0.864856	0.88402	0.073936	0.0857995	0.0123305	1357	23
ZNF407	0.0291537	0.0682231	896	20	0.848093	0.874567	0.246741	0.315753	0.0486884	0.0167915	0.104853	1575	27	0.858218	0.876681	0.21636	0.33026	0.0608224	896	20
ZNF43	0.0838662	0.154543	8234	20	0.73746	0.83225	0.0808472	0.177825	0.119204	0.0903256	0.142072	9714	52	0.741182	0.836752	0.0312028	0.140483	0.116199	8234	20
ZNF436	-0.0037227	-0.0003311	1968	20	0.953382	0.950191	0.822443	0.821532	-0.0020269	0.0274607	0.0162285	860	21	0.952819	0.980141	0.845234	0.861321	0.0218446	860	20
ZNF470	0.0586988	0.0597529	1059	26	0.743371	0.805534	0.177134	0.247734	0.0592259	-0.0151358	0.0455642	2701	31	0.792512	0.771432	0.174436	0.223137	0.0152142	1059	26
ZNF471	0.00995701	0.199763	10136	30	0.916103	0.926788	0.12567	0.262639	0.10486	-0.0193629	0.077654	2613	33	0.85967	0.845491	0.125262	0.188152	0.0291456	2613	30
ZNF48	0.0872691	0.171502	3301	35	0.829141	0.921842	0.200845	0.412139	0.129385	-0.0227521	0.00331557	3652	36	0.701435	0.677839	0.0569194	0.0740277	-0.0097183	3301	35
ZNF493	0.00329962	0.0297249	406	34	0.913108	0.935015	0.346214	0.394122	0.0165122	0.00252646	0.016841	11361	29	0.93799	0.940394	0.703793	0.725276	0.00968371	406	29
ZNF500	0.0356631	0.102195	9484	25	0.766612	0.811457	0.1302	0.244892	0.068929	-0.0035941	0.0327537	645	30	0.644711	0.664757	0.0160183	0.0290354	0.0145798	645	25
ZNF510	0.0519916	0.0631845	4941	26	0.742939	0.795825	0.170356	0.224697	0.057588	0.0140918	0.0734828	3967	35	0.735896	0.754189	0.0730905	0.107344	0.0437873	3967	26
ZNF518B	0.00287546	0.0191581	32853	22	0.915445	0.918329	0.643121	0.686859	0.0110168	0.0234162	0.0119215	6451	38	0.824162	0.84423	0.318879	0.353407	0.0176688	6451	22
ZNF551	0.135395	0.151958	7874	24	0.705519	0.851947	0.347244	0.517101	0.143676	0.0289625	0.0512573	733	29	0.594973	0.616899	0.0521104	0.0654411	0.0401099	733	24
ZNF57	0.0204132	0.0624997	2365	21	0.82564	0.846325	0.2897	0.352662	0.0414564	0.0237374	0.076499	1425	20	0.751527	0.780192	0.187967	0.258481	0.0501182	1425	20
ZNF575	0.00588443	0.0833405	573	25	0.961071	0.967925	0.66834	0.775552	0.0446125	-0.0261713	0.0075528	1153	20	0.887838	0.866801	0.409348	0.430369	-0.0093093	573	20
ZNF596	-0.0028244	-0.0006882	460	20	0.981883	0.979065	0.870435	0.89437	-0.0017563	0.0520632	0.0381134	421	20	0.681939	0.741441	0.256756	0.294501	0.0450883	421	20
ZNF606	0.0619446	0.192423	6894	41	0.743127	0.798233	0.213095	0.436113	0.127184	-0.0957855	-0.0600579	822	25	0.789847	0.682604	0.11624	0.0792798	-0.0779217	822	25
ZNF623	0.0798613	0.0122305	9834	22	0.611483	0.701465	0.449838	0.474236	0.0460459	-0.0518311	-0.0501277	397	20	0.85459	0.824801	0.201493	0.175485	-0.0509794	397	20
ZNF646	0.0247573	0.0462852	13878	34	0.959395	0.98359	0.440917	0.50951	0.0355213	0.0122485	0.0570577	7580	65	0.848035	0.860606	0.295148	0.375817	0.0346531	7580	34
ZNF648	0.0529427	0.0549495	6091	27	0.717372	0.784996	0.0336967	0.0649457	0.0539461	-0.0190805	0.0260552	6362	27	0.738649	0.735104	0.0269157	0.0419324	0.00348733	6091	27
ZNF66	0.121541	0.0175232	4553	20	0.570357	0.716108	0.0268112	0.0347803	0.0695319	0.0761423	0.0529411	598	20	0.469571	0.562704	0.0108152	0.0141506	0.0645417	598	20
ZNF665	0.0229702	0.127611	1217	31	0.69865	0.727911	0.0595036	0.191201	0.0752904	0.0100907	0.109147	3783	26	0.793303	0.803825	0.190383	0.310857	0.0596191	1217	26
ZNF672	0.105984	0.0537956	146	20	0.812843	0.933133	0.36388	0.426224	0.07989	0.0265861	0.0675089	2866	39	0.82592	0.853563	0.305105	0.381763	0.0470475	146	20
ZNF676	0.087619	0.0853943	5201	20	0.700858	0.811033	0.410932	0.515309	0.0865066	-0.0972409	-0.0816477	751	20	0.765523	0.721317	0.0627893	0.0568732	-0.0894443	751	20
ZNF678	0.10691	0.177764	187	20	0.770207	0.860903	0.230289	0.4179	0.142337	-0.0148084	0.0138125	994	20	0.928002	0.918894	0.609509	0.640907	-0.0004979	187	20
ZNF683	0.00053405	0.0296748	487	27	0.949893	0.950809	0.385746	0.441325	0.0151044	0.0052213	0.00515535	977	29	0.816354	0.825363	0.123136	0.136798	0.00518833	487	27
ZNF689	0.0686963	0.108931	2177	21	0.783501	0.866249	0.303293	0.419156	0.0888137	-0.0033761	0.0336693	2213	20	0.834201	0.829848	0.383749	0.432329	0.0151466	2177	20
ZNF696	0.0292231	0.0912275	181	28	0.884349	0.916711	0.588385	0.720676	0.0602253	-0.0293871	0.00830703	629	20	0.872908	0.834141	0.627456	0.634644	-0.0105401	181	20
ZNF699	0.0220474	0.126164	2918	30	0.728202	0.761848	0.292986	0.462428	0.0741056	0.0670981	-0.013778	617	35	0.55715	0.641661	0.0883369	0.0872009	0.02666	617	30
ZNF70	0.0565844	0.0547182	3183	21	0.736238	0.798908	0.0392115	0.0741978	0.0556513	0.00881621	0.0297818	1240	20	0.705324	0.719531	0.0271433	0.0372173	0.019299	1240	20
ZNF700	0.0136311	0.0316359	7185	22	0.777381	0.795204	0.0706281	0.104266	0.0226335	0.0381586	0.0283857	1222	20	0.612031	0.664568	0.0415901	0.0637362	0.0332722	1222	20
ZNF721	0.011282	0.0593738	9430	31	0.902914	0.910842	0.318566	0.37219	0.0353279	0.00622543	0.0997788	9800	55	0.854777	0.8652	0.145403	0.245357	0.0530021	9430	31
ZNF724	0.0257087	0.0561313	3653	25	0.872207	0.8947	0.470422	0.54743	0.04092	-0.0060951	0.030051	4201	48	0.820442	0.812446	0.387126	0.429873	0.0119779	3653	25
ZNF726	0.0578359	0.142379	181	23	0.866558	0.926884	0.224334	0.381646	0.100108	-0.001576	0.0907485	4042	28	0.914486	0.91373	0.440992	0.571609	0.0445863	181	23
ZNF728	0.0892883	0.149854	3576	28	0.708051	0.805184	0.233405	0.407279	0.119571	0.0313429	0.0376354	1018	24	0.628652	0.656671	0.1111	0.157323	0.0344892	1018	24
ZNF732	0.0213555	0.0386759	3650	28	0.935969	0.960281	0.535745	0.570089	0.0300157	-0.0269685	0.0185851	2980	25	0.791902	0.775288	0.195993	0.223074	-0.0041917	2980	25
ZNF746	0.0312348	-0.0059708	7848	25	0.909654	0.944076	0.316127	0.30126	0.012632	0.0284736	0.0319962	2011	20	0.811904	0.845712	0.0544364	0.0739785	0.0302349	2011	20
ZNF770	0.0129439	0.122127	36585	20	0.761674	0.76997	0.0120231	0.0518903	0.0675354	-0.182604	-0.079974	334	20	0.768572	0.616698	0.0429028	0.0306694	-0.131289	334	20
ZNF772	0.179574	0.0829677	223	36	0.563453	0.754882	0.242652	0.305973	0.131271	0.0526006	0.0402522	529	20	0.583388	0.61414	0.190484	0.209107	0.0464264	223	20
ZNF773	0.288741	0.179573	163	21	0.527291	0.839968	0.168076	0.296561	0.234157	0.197494	0.343907	187	20	0.565027	0.742873	0.0155165	0.380848	0.270701	163	20
ZNF775	0.00822072	0.0261229	17145	22	0.953681	0.961429	0.220671	0.240404	0.0171718	0.00676745	0.00274156	5108	20	0.91345	0.920998	0.178467	0.179627	0.00475451	5108	20
ZNF780B	0.0132722	0.117534	3301	27	0.941994	0.958063	0.276376	0.436792	0.0654032	0.015945	0.0922306	5790	23	0.910253	0.927792	0.314461	0.438571	0.0540878	3301	23
ZNF800	0.0207515	0.00945874	8804	24	0.73443	0.755126	0.0620629	0.0803115	0.0151051	-0.0015084	0.134839	4053	36	0.800994	0.827087	0.0159673	0.0956915	0.0666654	4053	24
ZNF814	0.111728	0.157781	163	20	0.821896	0.935782	0.56486	0.754254	0.134755	0.0405144	0.12415	1036	30	0.952446	0.99129	0.777221	0.93874	0.082332	163	20
ZNF831	0.100066	0.0778561	8638	27	0.767867	0.880204	0.0395301	0.0837096	0.0889611	-0.0066771	-0.0008016	4962	28	0.726268	0.723598	0.0312226	0.0321831	-0.0037394	4962	27
ZNF836	0.056255	0.115053	1953	24	0.645677	0.730839	0.144179	0.252496	0.0856541	0.014623	0.0326992	4142	47	0.762857	0.779566	0.276483	0.340284	0.0236611	1953	24
ZNF841	0.136055	0.220346	18299	29	0.774125	0.914932	0.364029	0.626334	0.1782	-0.0014848	-0.0026038	1966	28	0.541099	0.541908	0.0395898	0.0466593	-0.0020443	1966	28
ZNF845	0.0106343	0.0957148	2303	24	0.6212	0.630365	0.090035	0.211182	0.0531746	0.0513612	-0.0273247	2386	40	0.601021	0.666401	0.10117	0.0868978	0.0120183	2303	24
ZNF850	0.0314627	0.100244	8997	23	0.89396	0.928818	0.42881	0.545694	0.0658535	0.0048469	0.0180333	2836	20	0.688256	0.697224	0.183682	0.204359	0.0114401	2836	20
ZNF865	0.00621948	0.0191604	42344	29	0.968723	0.975178	0.457515	0.488747	0.01269	0.00066806	0.148697	11323	39	0.979543	0.97976	0.516161	0.741895	0.0746825	11323	29
ZSCAN2	0.0679557	0.00051206	8853	25	0.769062	0.842402	0.638035	0.634205	0.0342339	0.0344703	0.0137448	278	26	0.497717	0.550077	0.0406927	0.0459736	0.0241075	278	25
ZSCAN25	0.0270574	0.149837	21408	32	0.902479	0.933095	0.185132	0.393817	0.0884471	-0.0673945	-0.0122679	1916	27	0.791593	0.732568	0.0750771	0.0737628	-0.0398312	1916	27
