## Supplementary Table ST3 for "Cross-platform DNA motif discovery and benchmarking to explore binding specificities of poorly studied human transcription factors"

### Sheet: Common Artifacts
Artifact Type	Representative Motifs (comma-separated list)
Artifact-01_ACGACG_Putative-self-annealing	CENPS.FL@HTS.GFPIVT@boozy-olivine-capybara+queasy-pear-cow@autosome-ru.ChIPMunk@topk_cycle=C3+C4_k=5_top=500.pcm,CENPS.FL@HTS.GFPIVT@boozy-olivine-capybara+queasy-pear-cow@autosome-ru.ChIPMunk@topk_cycle=C3+C4_k=5_top=1000.pcm,CENPS.FL@HTS.GFPIVT@boozy-olivine-capybara+queasy-pear-cow@autosome-ru.ChIPMunk@topk_cycle=C3+C4_k=5_top=2500.pcm,CENPS.FL@HTS.GFPIVT@boozy-olivine-capybara+cozy-beige-wall…
Artifact-02_GGAGGG	CENPS.FL@HTS.Lys@crabby-ivory-bird+wheezy-myrtle-lion@autosome-ru.ChIPMunk@topk_cycle=C3+C4_k=5_top=1000.pcm,CENPS.FL@HTS.Lys@breezy-beige-dolphin+crabby-ivory-bird+squeaky-dandelion-crab+wheezy-myrtle-lion@autosome-ru.ChIPMunk@topk_cycle=C1+C2+C3+C4_k=5_top=1000.pcm,CENPS.FL@HTS.Lys@breezy-beige-dolphin+crabby-ivory-bird+squeaky-dandelion-crab+wheezy-myrtle-lion@autosome-ru.ChIPMunk@topk_cycle=C…
Artifact-03_Alu-fragment_Sticky-repeat-element	DR1.FL@AFS.GFPIVT@fuzzy-alizarin-owl+fuzzy-smalt-pig+homey-cyan-sponge+slaphappy-asparagus-binturong@autosome-ru.ChIPMunk@topk_cycle=C1+C2+C3+C4_k=5_top=1000.pcm
Artifact-04_CAC-repeat	CHAMP1.FL@AFS.GFPIVT@boozy-pear-hamster@autosome-ru.ChIPMunk@377seq_21to7_m0.pcm,CHAMP1.DBD@AFS.GFPIVT@cloudy-peach-ferret@autosome-ru.ChIPMunk@163seq_21to7_m0.pcm,CHAMP1.FL@AFS.Lys@cloudy-cinnamon-jackal@HughesLab.MEME@Motif2.ppm,CHAMP1.DBD@AFS.GFPIVT@baggy-silver-barnacle@HughesLab.MEME@Motif1.ppm,CHAMP1.FL@AFS.GFPIVT@boozy-pear-hamster@autosome-ru.ChIPMunk@363seq_15to7_m0.pcm,CHAMP1.DBD@AFS.GF…
Artifact-05_NFI-ABCX-endogenous-TFs	DR1.FL@HTS.Lys@flimsy-cerulean-yak+homely-purple-drever+stealthy-razzmatazz-booby+wimpy-champagne-loon@autosome-ru.ChIPMunk@topk_cycle=C1+C2+C3+C4_k=5_top=1000.pcm,DR1.FL@HTS.Lys@flimsy-cerulean-yak+wimpy-champagne-loon@autosome-ru.ChIPMunk@topk_cycle=C3+C4_k=5_top=500.pcm,DR1.FL@HTS.Lys@fuzzy-flax-beaver+gamy-burgundy-bracke@autosome-ru.ChIPMunk@topk_cycle=C3+C4_k=5_top=1000.pcm,DR1.FL@HTS.Lys@f…
Artifact-06_GGAA-repeat	BRF2.FL@AFS.GFPIVT@chewy-asparagus-starfish+snappy-cerulean-gecko@autosome-ru.ChIPMunk@topk_cycle=C3+C4_k=5_top=2500.pcm
Artifact-07_GACA/GAC	ZNF878.NA@SMS@squeaky-orange-spoonbill@autosome-ru.ChIPMunk@topk_k=5_top=10000.pcm,ZNF878.NA@SMS@craggy-cyan-fly@autosome-ru.ChIPMunk@topk_k=5_top=2500.pcm
Artifact-08_SP/KLF-endogenous-TFs	ZNF827.FL@CHS@whiny-puce-turkey@HughesLab.Streme@Motif2.ppm,ZNF827.FL@CHS@stuffy-mustard-rat@HughesLab.Streme@Motif2.ppm,ZNF827.FL@CHS@stuffy-mustard-rat@HughesLab.Homer@Motif1.ppm
Artifact-09_ETS-endogenous-TFs	ZNF827.FL@CHS@whiny-puce-turkey@HughesLab.Homer@Motif1.ppm,ZNF827.FL@CHS@stuffy-mustard-rat@HughesLab.Streme@Motif3.ppm,ZNF827.FL@CHS@stuffy-mustard-rat@HughesLab.MEME@Motif2.ppm
Artifact-10_NucReceptor-endogenous-TFs	ZNF827.FL@CHS@scaly-firebrick-gar@HughesLab.Homer@Motif1.ppm,ZNF827.FL@CHS@whiny-puce-turkey@HughesLab.Streme@Motif3.ppm

### Sheet: Representative Motifs
MEX Motif ID	Motif Type (Position Count Matrix, PCM or Position Probability Matrix, PPM)	A	C	G	T
BRF2.FL@AFS.GFPIVT@chewy-asparagus-starfish+snappy-cerulean-gecko@autosome-ru.ChIPMunk@topk_cycle=C3+C4_k=5_top=2500.pcm	pcm	630.25	2.25	38.25	21.25
		7	1	681	3
		6	0	680	6
		599	82	11	0
		669	0	19	4
		27	1	661	3
		0	0	692	0
		684	0	8	0
		682	3	2	5
		9	0	683	0
		11	0	681	0
		401	279	3	9
		561	3	120	8
		8	0	683	1
		6	4	677	5
		365	324	2	1
		684	0	5	3
		9	0	668	15
		4	1	687	0
		578	113	1	0
		682	0	4	6
		0	0	692	0
		0	0	692	0
		677	13	2	0
		675.75	3.75	10.75	1.75
		84.25	7.25	596.25	4.25
CENPS.FL@HTS.GFPIVT@boozy-olivine-capybara+cozy-beige-wallaby+foggy-aqua-uakari+queasy-pear-cow@autosome-ru.ChIPMunk@topk_cycle=C1+C2+C3+C4_k=5_top=500.pcm	pcm	73.75	51.75	101.75	46.75
		102.25	47.25	92.25	32.25
		86	42	104	42
		24	51	172	27
		41	38	148	47
		127	43	54	50
		99	143	27	5
		258	0	15	1
		0	185	89	0
		0	0	274	0
		269	0	3	2
		30	224	19	1
		9.75	0.75	262.75	0.75
		67.75	101.75	71.75	32.75
CENPS.FL@HTS.GFPIVT@boozy-olivine-capybara+queasy-pear-cow@autosome-ru.ChIPMunk@topk_cycle=C3+C4_k=5_top=1000.pcm	pcm	71	95	291	107
		4	518	10	32
		0	7	553	4
		0	0	0	564
		0	564	0	0
		0	12	552	0
		0	3	0	561
		7	44	452	61
		48	88	53	375
		146.25	179.25	92.25	146.25
CENPS.FL@HTS.GFPIVT@boozy-olivine-capybara+queasy-pear-cow@autosome-ru.ChIPMunk@topk_cycle=C3+C4_k=5_top=2500.pcm	pcm	252.5	322.5	238.5	276.5
		112.25	241.25	569.25	167.25
		0	1035	1	54
		7	23	1049	11
		0	0	0	1090
		0	1090	0	0
		0	98	992	0
		0	27	0	1063
		8	138	770	174
		126	251	79	634
		264.5	395.5	129.5	300.5
		213	380	250	247
CENPS.FL@HTS.GFPIVT@boozy-olivine-capybara+queasy-pear-cow@autosome-ru.ChIPMunk@topk_cycle=C3+C4_k=5_top=500.pcm	pcm	52.75	79.75	112.75	60.75
		72.75	40.75	118.75	73.75
		214	28	43	21
		28	257	18	3
		303	0	3	0
		0	302	4	0
		0	0	306	0
		306	0	0	0
		3	301	2	0
		14	2	290	0
		58.75	168.75	49.75	28.75
		76	80	79	71
CENPS.FL@HTS.Lys@breezy-beige-dolphin+crabby-ivory-bird+squeaky-dandelion-crab+wheezy-myrtle-lion@autosome-ru.ChIPMunk@topk_cycle=C1+C2+C3+C4_k=5_top=1000.pcm	pcm	174.5	494.5	134.5	108.5
		128.75	646.75	53.75	82.75
		194	476	92	150
		227	246	110	329
		53	798	56	5
		0	910	0	2
		3	895	10	4
		287	0	48	577
		7	868	0	37
		9	860	38	5
		232	384	71	225
		73	676	37	126
		55	732	58	67
		165	521	68	158
		118	567	56	171
		93	615	87	117
		163	540	70	139
		108	589	87	128
		104	617	78	113
		132	537	95	148
		120	538	96	158
		138	572	103	99
		147	554	62	149
		128	604	68	112
		151.5	581.5	77.5	101.5
		166	474	125	147
CENPS.FL@HTS.Lys@breezy-beige-dolphin+crabby-ivory-bird+squeaky-dandelion-crab+wheezy-myrtle-lion@autosome-ru.ChIPMunk@topk_cycle=C1+C2+C3+C4_k=5_top=10000.pcm	pcm	1228	1175	4770	1713
		1307.75	1002.75	5069.75	1505.75
		1220	933	5311	1422
		1132	1031	5251	1472
		1226	986	5161	1513
		1250	1096	5003	1537
		1076	1092	5179	1539
		1171	942	5377	1396
		1231	1092	5165	1398
		1148	976	5329	1433
		1132	985	5499	1270
		1264	976	5292	1354
		1248	963	5180	1495
		913	964	5855	1154
		1378	685	5602	1221
		1254	843	5175	1614
		111	723	7654	398
		815	127	7497	447
		5283	42	1	3560
		3	375	8507	1
		0	6	8880	0
		267	882	6826	911
		1233	1258	3949	2446
		1388.75	1284.75	4085.75	2126.75
		1294.5	1266.5	4131.5	2193.5
CENPS.FL@HTS.Lys@breezy-beige-dolphin+crabby-ivory-bird+squeaky-dandelion-crab+wheezy-myrtle-lion@autosome-ru.ChIPMunk@topk_cycle=C1+C2+C3+C4_k=5_top=2500.pcm	pcm	351.25	320.25	1255.25	327.25
		360.25	250.25	1317.25	326.25
		297	238	1400	319
		347	241	1305	361
		325	223	1337	369
		289	220	1403	342
		306	252	1357	339
		328	249	1313	364
		266	277	1379	332
		321	213	1409	311
		324	202	1383	345
		274	184	1469	327
		270	191	1505	288
		399	199	1332	324
		321	203	1396	334
		147	130	1793	184
		461	123	1433	237
		444	182	1121	507
		1	67	2160	26
		88	9	2140	17
		1348	167	0	739
		0	9	2245	0
		0	0	2254	0
		85	164	1681	324
		442.75	369.75	743.75	697.75
		448	412	814	580
CENPS.FL@HTS.Lys@crabby-ivory-bird+wheezy-myrtle-lion@autosome-ru.ChIPMunk@topk_cycle=C3+C4_k=5_top=1000.pcm	pcm	144.25	98.25	501.25	146.25
		154.25	60.25	550.25	125.25
		122	72	550	146
		116	107	546	121
		121	82	595	92
		116	81	528	165
		135	78	574	103
		102	59	612	117
		89	94	571	136
		107	64	601	118
		159	51	562	118
		107	81	537	165
		109	36	694	51
		121	32	629	108
		167	91	395	237
		1	12	877	0
		2	2	884	2
		615	3	0	272
		2	0	887	1
		0	0	890	0
		30	99	715	46
		301	116	253	220
		123	70	575	122
		72	50	642	126
		106.25	104.25	469.25	210.25
		97.75	124.75	452.75	214.75
CHAMP1.DBD@AFS.GFPIVT@baggy-silver-barnacle@HughesLab.MEME@Motif1.ppm	ppm	0	0	0.21717	0.78283
		0	0	1	0
		0	0.07071	0	0.92929
		0.04546	0	0.95455	0
		0.00505	0.00505	0	0.9899
		0.0404	0	0.95455	0.00505
		0.00505	0	0	0.99495
		0.01515	0	0.98485	0
		0	0.05051	0	0.9495
		0	0	0.9899	0.0101
		0	0	0.04546	0.95455
CHAMP1.DBD@AFS.GFPIVT@baggy-silver-barnacle@autosome-ru.ChIPMunk@119seq_21to7_m1.pcm	pcm	1	116	0	2
		0	113	0	6
		106	5	1	7
		0	73	0	46
		0	118	0	1
		110	1	1	7
		2	113	1	3
		1	117	0	1
		105	1	0	13
		0	40	1	78
		0	118	1	0
		105	5	0	9
		0	118	0	1
		0	105	1	13
		106	2	3	8
		1	113	0	5
		1	118	0	0
		111	0	3	5
		0	102	0	17
		0	118	0	1
		109	8	0	2
CHAMP1.DBD@AFS.GFPIVT@cloudy-peach-ferret@autosome-ru.ChIPMunk@163seq_21to7_m0.pcm	pcm	0	162	1	0
		159	2	0	2
		0	155	2	6
		81	81	0	1
		66	89	3	5
		71	66	2	24
		15	147	0	1
		133	24	0	6
		17	136	1	9
		66	94	0	3
		85	69	1	8
		64	88	2	9
		1	160	2	0
		156	5	0	2
		0	163	0	0
		91	71	0	1
		61	93	1	8
		94	7	0	62
		0	163	0	0
		153	10	0	0
		1	160	0	2
CHAMP1.FL@AFS.GFPIVT@boozy-pear-hamster@autosome-ru.ChIPMunk@363seq_15to7_m0.pcm	pcm	0	362	1	1
		351	10	1	2
		0	353	0	11
		162	198	2	2
		168	181	1	14
		167	50	0	147
		0	354	5	5
		346	14	0	4
		2	359	1	2
		125	234	1	4
		217	113	5	29
		113	207	13	31
		26	336	2	0
		311	41	0	12
		24	316	0	24
CHAMP1.FL@AFS.GFPIVT@boozy-pear-hamster@autosome-ru.ChIPMunk@377seq_21to7_m0.pcm	pcm	38	2	333	4
		11	4	24	338
		10	0	362	5
		53	7	227	90
		19	6	106	246
		1	7	310	59
		48	5	214	110
		31	0	127	219
		3	4	262	108
		34	13	278	52
		23	3	87	264
		13	2	279	83
		14	4	352	7
		8	2	30	337
		4	7	366	0
		149	9	43	176
		20	6	179	172
		1	0	197	179
		19	3	354	1
		23	3	2	349
		0	1	374	2
CHAMP1.FL@AFS.Lys@cloudy-cinnamon-jackal@HughesLab.MEME@Motif2.ppm	ppm	0	0.97419	0.02581	0
		0.99677	0	0.00323	0
		0.06129	0.83226	0.09355	0.0129
		0.89032	0	0.0871	0.02258
		0.03871	0.7871	0.07419	0.1
		0.96774	0	0.0129	0.01936
		0	0.75807	0	0.24194
		0.86774	0	0.12903	0.00323
		0.00323	0.95807	0	0.03871
DR1.FL@AFS.GFPIVT@fuzzy-alizarin-owl+fuzzy-smalt-pig+homey-cyan-sponge+slaphappy-asparagus-binturong@autosome-ru.ChIPMunk@topk_cycle=C1+C2+C3+C4_k=5_top=1000.pcm	pcm	14.5	8.5	777.5	23.5
		10.5	7.5	6.5	799.5
		799	1	2	22
		784	1	35	4
		0	3	0	821
		0	814	1	9
		1	804	0	19
		4	804	0	16
		813	0	11	0
		9	9	805	1
		9	804	7	4
		567	6	3	248
		248	559	3	14
		0	250	6	568
		5	20	5	794
		3	163	7	651
		82	3	732	7
		2	0	821	1
		8	1	813	2
		814	1	4	5
		14	0	807	3
		0	1	822	1
		6	805	4	9
		17	375	18	414
		57.25	8.25	754.25	4.25
		799.5	4.5	16.5	3.5
DR1.FL@HTS.Lys@flimsy-cerulean-yak+homely-purple-drever+stealthy-razzmatazz-booby+wimpy-champagne-loon@autosome-ru.ChIPMunk@topk_cycle=C1+C2+C3+C4_k=5_top=1000.pcm	pcm	263.25	183.25	114.25	219.25
		129	301	192	158
		3	105	2	670
		1	1	2	776
		0	0	778	2
		1	2	777	0
		4	776	0	0
		688	21	37	34
		194	253	105	228
		2	533	0	245
		161	62	396	161
		45	31	1	703
		0	0	778	2
		0	780	0	0
		0	780	0	0
		779	1	0	0
		674	0	100	6
		173.75	205.75	284.75	115.75
		234.25	137.25	139.25	269.25
DR1.FL@HTS.Lys@flimsy-cerulean-yak+homely-purple-drever+stealthy-razzmatazz-booby+wimpy-champagne-loon@autosome-ru.ChIPMunk@topk_cycle=C1+C2+C3+C4_k=5_top=2500.pcm	pcm	463.25	364.25	167.25	372.25
		219.25	681.25	216.25	250.25
		16	428	5	918
		4	11	3	1349
		3	12	1347	5
		7	11	1345	4
		19	1346	0	2
		1169	58	36	104
		323	667	117	260
		255	592	276	244
		402	221	451	293
		98	125	4	1140
		1	2	1357	7
		0	1366	1	0
		0	1367	0	0
		1357	9	0	1
		1339	3	14	11
		368	479	286	234
		463	242	165	497
		398.25	324.25	264.25	380.25
DR1.FL@HTS.Lys@flimsy-cerulean-yak+wimpy-champagne-loon@autosome-ru.ChIPMunk@topk_cycle=C3+C4_k=5_top=500.pcm	pcm	148.5	112.5	74.5	141.5
		75.75	184.75	110.75	105.75
		7	50	0	420
		1	0	3	473
		1	0	475	1
		1	1	474	1
		3	473	1	0
		446	7	9	15
		136	174	41	126
		152	325	0	0
		117	35	232	93
		13	19	0	445
		0	0	476	1
		0	477	0	0
		0	477	0	0
		477	0	0	0
		436	0	41	0
		93.5	123.5	180.5	79.5
		134.25	76.25	110.25	156.25
DR1.FL@HTS.Lys@fuzzy-flax-beaver+gamy-burgundy-bracke@autosome-ru.ChIPMunk@topk_cycle=C3+C4_k=5_top=1000.pcm	pcm	330.5	192.5	117.5	294.5
		207.5	334.5	198.5	194.5
		11	160	3	761
		1	0	3	931
		2	0	933	0
		0	2	933	0
		2	931	2	0
		817	29	46	43
		270	327	134	204
		413	522	0	0
		215	121	375	224
		75	50	10	800
		1	0	934	0
		0	932	1	2
		0	933	0	2
		932	2	1	0
		783	0	142	10
		241.5	240.5	272.5	180.5
DR1.FL@HTS.Lys@fuzzy-flax-beaver+gamy-burgundy-bracke@autosome-ru.ChIPMunk@topk_cycle=C3+C4_k=5_top=10000.pcm	pcm	0	0	0	3757
		0	0	0	3757
		0	0	3757	0
		0	0	3757	0
		0	3656	101	0
		3107	0	650	0
		846.5	906.5	1015.5	988.5
DR1.FL@HTS.Lys@fuzzy-flax-beaver+gamy-burgundy-bracke@autosome-ru.ChIPMunk@topk_cycle=C3+C4_k=5_top=2500.pcm	pcm	350	685	406	391
		0	0	0	1832
		0	0	0	1832
		0	0	1832	0
		0	0	1832	0
		0	1832	0	0
		1832	0	0	0
		502	815	64	451
		394.75	486.75	547.75	402.75
NFIA_HUMAN.H11MO.0.C.pcm	pcm	33.8672	49.8442	25.1946	124.094
		7.81096	7.10087	16.1291	201.959
		10.6513	2.02882	204.597	15.7234
		15.3176	6.89799	199.22	11.5643
		25.8675	167.875	26.7804	12.4772
		96.7431	58.2506	28.5297	49.4766
		50.0599	76.2799	48.2333	58.4269
		85.6306	0.42267	146.693	0.2536
		53.6604	50.8201	80.2355	48.2841
		70.4996	30.4818	23.6865	108.332
		17.5747	16.1545	171.603	27.668
		13.8974	189.279	14.6582	15.1654
		13.2888	195.467	13.3902	10.8542
		181.519	14.9118	16.3827	20.1868
		102.679	20.9216	82.696	26.7037
NFIA_HUMAN.H11MO.1.D.pcm	pcm	66.0789	104.609	42.5556	51.7568
		15.3626	45.5431	2.3556	201.739
		1.94593	0.71692	13.9288	248.408
		3.4822	0	255.27	6.24747
		7.68131	3.37978	253.427	0.51209
		14.0312	234.633	12.3925	3.94307
		118.273	33.3462	37.2566	76.124
NFIB_HUMAN.H11MO.0.D.pcm	pcm	88	188	74	150
		14	289	75	122
		0	282	1	217
		1	0	4	495
		0	0	500	0
		1	0	497	2
		15	482	2	1
		329	17	1	153
		37	147	248	68
NFIC_HUMAN.H11MO.0.A.pcm	pcm	59	244	106	91
		38	218	18	226
		33	11	84	372
		7	4	458	31
		21	16	445	18
		102	340	29	29
		159	127	32	182
		46	207	126	121
		0	301	0	199
		117	200	87	96
		143	45	90	222
		10	44	314	132
		12	429	23	36
		9	481	4	6
		335	122	7	36
		228	35	189	48
		107	111	229	53
NFIC_HUMAN.H11MO.1.A.pcm	pcm	82	96	83	239
		16	253	79	152
		0	187	1	312
		0	0	16	484
		0	0	497	3
		1	1	495	3
		16	480	4	0
		299	45	2	154
		77	139	195	89
ZNF827.FL@CHS@scaly-firebrick-gar@HughesLab.Homer@Motif1.ppm	ppm	0.284	0.49	0.111	0.115
		0.071	0.043	0.874	0.012
		0.805	0.001	0.193	0.001
		0.007	0.012	0.974	0.007
		0.014	0.001	0.973	0.012
		0.022	0.001	0.001	0.976
		0.007	0.989	0.001	0.003
		0.951	0.001	0.047	0.001
ZNF827.FL@CHS@stuffy-mustard-rat@HughesLab.Homer@Motif1.ppm	ppm	0.098	0.054	0.776	0.072
		0.042	0.001	0.956	0.001
		0.001	0.001	0.997	0.001
		0.001	0.001	0.997	0.001
		0.044	0.914	0.001	0.041
		0.039	0.037	0.912	0.012
		0.001	0.001	0.97	0.028
		0.026	0.001	0.954	0.019
		0.052	0.001	0.946	0.001
		0.034	0.864	0.04	0.062
ZNF827.FL@CHS@stuffy-mustard-rat@HughesLab.MEME@Motif2.ppm	ppm	0.568	0.056	0.24	0.136
		0	0.92	0	0.08
		0.024	0	0	0.976
		0	0	0	1
		0.008	0.992	0	0
		0	1	0	0
		0.024	0	0.976	0
		0.024	0.136	0.76	0.08
		0.072	0.208	0.472	0.248
		0.048	0.144	0.288	0.52
		0.04	0.592	0.136	0.232
ZNF827.FL@CHS@stuffy-mustard-rat@HughesLab.Streme@Motif2.ppm	ppm	0.07898	0.00026	0.89438	0.02639
		0.00012	0.94408	0.00026	0.05554
		0.08114	0.83117	0.00026	0.08744
		0.06277	0.93685	0.00026	0.00012
		0.00012	0.95683	0.02653	0.01651
		0.04575	0.00026	0.92148	0.03252
		0.02859	0.96577	0.00026	0.00538
		0.00012	0.9995	0.00026	0.00012
		0.00538	0.89963	0.00026	0.09474
		0.14951	0.74364	0.04757	0.05929
		0.09908	0.56968	0.16544	0.1658
		0.18645	0.21254	0.29209	0.30893
ZNF827.FL@CHS@stuffy-mustard-rat@HughesLab.Streme@Motif3.ppm	ppm	0.62402	0.02305	0.24271	0.11022
		0.0002	0.87509	0.11607	0.00864
		0.08552	0.00041	0.00886	0.90521
		0.0002	0.00041	0.00886	0.99053
		0.0002	0.9992	0.00041	0.0002
		0.0002	0.9992	0.00041	0.0002
		0.00864	0.00041	0.99075	0.0002
		0.02554	0.00041	0.8978	0.07625
		0.02555	0.17183	0.5674	0.23522
		0.02978	0.11964	0.25483	0.59575
ZNF827.FL@CHS@whiny-puce-turkey@HughesLab.Homer@Motif1.ppm	ppm	0.564	0.116	0.258	0.062
		0.001	0.921	0.059	0.019
		0.039	0.02	0.019	0.922
		0.001	0.096	0.057	0.846
		0.001	0.997	0.001	0.001
		0.019	0.961	0.001	0.019
		0.019	0.019	0.904	0.058
		0.039	0.134	0.769	0.058
		0.039	0.346	0.456	0.159
		0.079	0.194	0.276	0.45
ZNF827.FL@CHS@whiny-puce-turkey@HughesLab.Streme@Motif2.ppm	ppm	0.01279	0.00059	0.92373	0.06288
		0.01278	0.8488	0.00059	0.13783
		0.01427	0.9656	0.00059	0.01954
		0.01278	0.97384	0.00059	0.01278
		0.00031	0.99879	0.00059	0.00031
		0.03523	0.00059	0.96387	0.00031
		0.01277	0.98633	0.00059	0.00031
		0.00031	0.99879	0.00059	0.00031
		0.01277	0.96424	0.01021	0.01278
		0.06517	0.76277	0.03397	0.13808
		0.08776	0.7604	0.10151	0.05033
ZNF827.FL@CHS@whiny-puce-turkey@HughesLab.Streme@Motif3.ppm	ppm	0.71129	0.00034	0.28819	0.00018
		0.00376	0.04329	0.95278	0.00018
		0.02166	0.00034	0.97782	0.00018
		0.00018	0.00034	0.04339	0.9561
		0.00733	0.8249	0.0725	0.09527
		0.99914	0.00034	0.00034	0.00018
		0.50376	0.22961	0.17487	0.09176
		0.53246	0.04818	0.41202	0.00734
		0.15332	0.00034	0.78271	0.06364
ZNF878.NA@SMS@craggy-cyan-fly@autosome-ru.ChIPMunk@topk_k=5_top=2500.pcm	pcm	401.5	316.5	311.5	389.5
		210.75	11.75	672.75	523.75
		0	0	1419	0
		0	0	0	1419
		0	1419	0	0
		659	760	0	0
		306.5	407.5	257.5	447.5
		385.5	320.5	369.5	343.5
ZNF878.NA@SMS@squeaky-orange-spoonbill@autosome-ru.ChIPMunk@topk_k=5_top=10000.pcm	pcm	1432.5	1144.5	1241.5	1154.5
		0	0	3578	1395
		4973	0	0	0
		25	4948	0	0
		4973	0	0	0
		2054	1571	1348	0
		1935	1057	1074	907
		1336	1439	1085	1113
