## Supplementary Table ST4 for "Cross-platform DNA motif discovery and benchmarking to explore binding specificities of poorly studied human transcription factors"

### Sheet: Software
Name	URL (GitHub or Homepage)	Publication (DOI or URL, if applicable)	Designation (e.g. Motif discovery)	Version
ChIPMunk	https://autosome.org/ChIPMunk/	10.1093/bioinformatics/btq488	Motif discovery	8
diChIPMunk	https://autosome.org/ChIPMunk/	10.1142/S0219720013400040	Motif discovery	8
macs2	https://pypi.org/project/MACS2/	10.1186/gb-2008-9-9-r137	ChIP-Seq and GHT-SELEX peak calling	2.1.2
cpics	https://github.com/Biosoft-ru/cpics	10.1111/j.1541-0420.2010.01441.x	ChIP-Seq and GHT-SELEX peak calling, fast reimplementation of pics in C	-
sissrs	https://dir.nhlbi.nih.gov/papers/lmi/epigenomes/sissrs/	10.1007/978-1-61779-400-1_20	ChIP-Seq and GHT-SELEX peak calling	1.4
gem	https://groups.csail.mit.edu/cgs/gem/	10.1371/journal.pcbi.1002638	ChIP-Seq and GHT-SELEX peak calling	2.5
k-mer enrichment	https://github.com/autosome-ru/HT-SELEX-kmer-filtering	10.1093/nar/gkad1077	HT-SELEX and SMiLE-Seq reads preprocessing	-
ArChIPelago	https://github.com/autosome-ru/MEX-ArChIPelago	This study	TFBS prediction with PWM decision trees and data preparation	-
run_SPP.R	https://github.com/kundajelab/phantompeakqualtools	-	ChIP-Seq strand cross-correlation analysis	Aug 2016
Jstacs	https://www.jstacs.de/index.php/Main_Page	https://jmlr.csail.mit.edu/papers/v13/grau12a.html	Motif benchmarking methods	2.3
MEX Motif Benchmarks	https://github.com/autosome-ru/motif_benchmarks	This study	Motif benchmarking methods	-
PBM Preprocessing	https://github.com/autosome-ru/PBM_preprocessing	This study	PBM data preprocessing	-
ProBound	http://probound.bussemakerlab.org	10.1038/s41587-022-01307-0	Motif discovery	-
ExplaiNN	https://github.com/wassermanlab/ExplaiNN	10.1186/s13059-023-02985-y	Motif discovery	-
BiasAway	https://biasaway.uio.no/	10.1093/bioinformatics/btaa928	Generate nucleotide composition-matched DNA background sequences, used for ExplaiNN	3.3.0
scikit-learn	https://scikit-learn.org/stable/	https://www.jmlr.org/papers/v12/pedregosa11a.html	Generate training and validation data splits for ExplaiNN	0.24.2
Adam	-	10.48550/arXiv.1412.6980	A method for stochastic optimization of deep learning models, used in ExplaiNN	-
PyTorch	https://pytorch.org/	10.48550/arXiv.1912.01703	A high-performance library for deploying deep learning models, used in ExplaiNN	1.9.0
Autoseed	https://elifesciences.org/download/aHR0cHM6Ly9jZG4uZWxpZmVzY2llbmNlcy5vcmcvYXJ0aWNsZXMvMDQ4MzcvZWxpZmUtMDQ4Mzctc3VwcDMtdjEuemlw/elife-04837-supp3-v1.zip?_hash=zncdYC0Pd0wVM2xxPDgAcRWM3RAYnWkxtO%2FDVPvKhyU%3D	10.7554/eLife.04837	Semi-manual approach for multinomial PWM generation	-
MEME	https://meme-suite.org/meme/tools/meme	10.1093/nar/gkv416	MEME discovers novel, ungapped motifs (recurring, fixed-length patterns)	5.5.0
Bowtie2	https://bowtie-bio.sourceforge.net/bowtie2/index.shtml	10.1038/nmeth.1923	Align sequencing reads to long reference sequences	2.4.1
samtools	https://www.htslib.org/	10.1093/bioinformatics/btp352	Reading/writing/editing/indexing/viewing SAM/BAM/CRAM format	1.9
Macs2	https://github.com/macs3-project/MACS/releases/tag/v2.2.9.1	10.1186/gb-2008-9-9-r137	Program for identifying transcript factor binding sites	2.2.9.1
HOMER	http://homer.ucsd.edu/homer/	10.1016/j.molcel.2010.05.004	Motif discovery	4.11
ls-gkm	https://github.com/Dongwon-Lee/lsgkm	doi:10.1093/bioinformatics/btw142	GKM model building	-
gkm-Explain	https://github.com/kundajelab/lsgkm-svr	doi:10.1093/bioinformatics/btz322	Generating scores from ls-gkm	-
TF-MoDISco	https://github.com/kundajelab/tfmodisco	10.48550/arXiv.1811.00416	Generating motifs from gkmExplain scores	-
STREME	https://meme-suite.org/meme/doc/streme.html	10.1093/bioinformatics/btab203	Motif discovery	5.5.0
RCade2	https://github.com/csglab/RCADE2	10.1093/bioinformatics/btv284	Motif discovery	1.0
